# Host interactions of novel *Crassvirales* species belonging to multiple families infecting bacterial host, *Bacteroides cellulosilyticus* WH2

**DOI:** 10.1101/2023.03.05.531146

**Authors:** Bhavya Papudeshi, Alejandro A. Vega, Cole Souza, Sarah K. Giles, Vijini Mallawaarachchi, Michael J. Roach, Michelle An, Nicole Jacobson, Katelyn McNair, Maria Fernanda Mora, Karina Pastrana, Lance Boling, Christopher Leigh, Clarice Harker, Will S. Plewa, Susanna R. Grigson, George Bouras, Przemysław Decewicz, Antoni Luque, Lindsay Droit, Scott A. Handley, David Wang, Anca M. Segall, Elizabeth A. Dinsdale, Robert A. Edwards

## Abstract

Bacteroides, the prominent bacteria in the human gut, play a crucial role in degrading complex polysaccharides. Their abundance is influenced by phages belonging to the *Crassvirales* order. Despite identifying over 600 *Crassvirales* genomes computationally, only few have been successfully isolated. Continued efforts in isolation of more *Crassvirales* genomes can provide insights into phage-host-evolution and infection mechanisms. We focused on wastewater samples, as potential sources of phages infecting various *Bacteroides* hosts. Sequencing, assembly, and characterization of isolated phages revealed 14 complete genomes belonging to three novel *Crassvirales* species infecting *Bacteroides cellulosilyticus* WH2. These species, *Kehishuvirus* sp. ‘tikkala’ strain Bc01, *Kolpuevirus* sp. ‘frurule’ strain Bc03, and ‘Rudgehvirus jaberico’ strain Bc11, spanned two families, and three genera, displaying a broad range of virion productions. Upon testing all successfully cultured *Crassvirales* species and their respective bacterial hosts, we discovered that they do not exhibit co-evolutionary patterns with their bacterial hosts. Furthermore, we observed variations in gene similarity, with greater shared similarity observed within genera. However, despite belonging to different genera, the three novel species shared a unique structural gene that encodes the tail spike protein. When investigating the relationship between this gene and host interaction, we discovered evidence of purifying selection, indicating its functional importance. Moreover, our analysis demonstrated that this tail spike protein binds to the TonB-dependent receptors present on the bacterial host surface. Combining these observations, our findings provide insights into phage-host interactions and present three *Crassvirales* species as an ideal system for controlled infectivity experiments on one of the most dominant members of the human enteric virome.

**Impact statement:** Bacteriophages play a crucial role in shaping microbial communities within the human gut. Among the most dominant bacteriophages in the human gut microbiome are *Crassvirales* phages, which infect Bacteroides. Despite being widely distributed, only a few *Crassvirales* genomes have been isolated, leading to a limited understanding of their biology, ecology, and evolution. This study isolated and characterized three novel *Crassvirales* genomes belonging to two different families, and three genera, but infecting one bacterial host, *Bacteroides cellulosilyticus* WH2. Notably, the observation confirmed the phages are not co-evolving with their bacterial hosts, rather have a shared ability to exploit similar features in their bacterial host. Additionally, the identification of a critical viral protein undergoing purifying selection and interacting with the bacterial receptors opens doors to targeted therapies against bacterial infections. Given Bacteroides role in polysaccharide degradation in the human gut, our findings advance our understanding of the phage-host interactions and could have important implications for the development of phage-based therapies. These discoveries may hold implications for improving gut health and metabolism to support overall well-being.

**Data summary:** The genomes used in this research are available on Sequence Read Archive (SRA) within the project, PRJNA737576. *Bacteroides cellulosilyticus* WH2, *Kehishuvirus* sp. ‘tikkala’ strain Bc01, *Kolpuevirus sp. ‘*frurule’ strain Bc03, and ‘Rudgehvirus jaberico’ strain Bc11 are all available on GenBank with accessions NZ_CP072251.1 (*B. cellulosilyticus* WH2), QQ198717 (Bc01), QQ198718 (Bc03), and QQ198719 (Bc11), and we are working on making the strains available through ATCC. The 3D protein structures for the three *Crassvirales* genomes are available to download at doi.org/10.25451/flinders.21946034.
