## Supplementary material for "Host interactions of novel *Crassvirales* species belonging to multiple families infecting bacterial host, *Bacteroides cellulosilyticus* WH2": Table S1

NCBI Protein ID	start	end	strand	gene name
WEU69827.1	405	665	-
WEU69828.1	861	1166	+
WEU69829.1	1542	1691	+
WEU69830.1	1688	2080	+	Calcium homeostasis modulator
WEU69833.1	2860	3174	+	Ferredoxin thioredoxin reductase
WEU69834.1	3662	3994	+
WEU69835.1	4829	4996	+
WEU69836.1	5148	5624	+	histidine kinase
WEU69837.1	5861	6277	+	HNH endonuclease
WEU69838.1	6449	6598	+
WEU69839.1	6613	6861	+
WEU69840.1	6827	7060	+
WEU69841.1	7063	7392	+
WEU69842.1	7396	7779	+	phage_O/VpsT like transcriptional regulator
WEU69843.1	7776	8060	+	protein HU
WEU69844.1	8035	8445	+	mitochondrial chaperonin
WEU69845.1	8496	9023	+
WEU69846.1	9026	9337	+
WEU69741.1	9340	11598	+	terminase large subunit
WEU69742.1	11672	14089	+	portal protein
WEU69743.1	14095	14466	+	head fiber protein
WEU69744.1	14480	17122	+	tailspike protein
WEU69745.1	17131	21771	+
WEU69746.1	21856	23592	+
WEU69747.1	23741	24343	+	lysis regulatory protein
WEU69748.1	24346	24684	+	lysis regulatory protein/holin
WEU69749.1	24686	25051	+
WEU69750.1	25053	25514	+	unknown function
WEU69751.1	25751	26917	+
WEU69752.1	26952	28466	+	major capsid protein
WEU69753.1	28538	29530	+	ds DNA binding domain
WEU69754.1	29535	30251	+
WEU69755.1	30251	30943	+
WEU69756.1	30975	31979	+
WEU69757.1	32051	32725	+	GIY endonuclease
WEU69758.1	32715	33362	+	tetracopeptide repeat containing protein
WEU69759.1	33355	33699	+
WEU69760.1	33800	34483	+	Integration host factor
WEU69761.1	34483	35043	+	Integration host factor
WEU69762.1	35036	35746	+	GIY/intron associated endonuclease
WEU69763.1	35730	36440	+	tail tubulin protein
WEU69764.1	36442	40557	+	tail stabilization protein
WEU69765.1	40677	41222	+	meiotically upregulated protein
WEU69766.1	41282	43819	+	bacteroicin/transmembrane protein
WEU69767.1	43812	45437	+
WEU69768.1	45444	52376	+	RNA-polymerase subunit
WEU69769.1	52463	56512	-	RNA-polymerase subunit
WEU69770.1	56515	63753	-	RNA polymerase
WEU69771.1	63895	64521	-
WEU69772.1	64533	65300	-	von Willebrand factor type A-like domain
WEU69773.1	65300	65542	-	nuclear pore complex
WEU69774.1	65561	66034	-	Thymidylate synthase
WEU69775.1	66054	66290	-
WEU69776.1	66419	66895	-	Thymidylate synthase
WEU69777.1	66882	67187	-	HhaI DNA methyltransferase
WEU69778.1	67189	67629	-
WEU69779.1	67629	68171	-	His-Xaa-Ser system radical SAM maturase HxsC-like protein
WEU69780.1	68168	68482	-
WEU69781.1	68440	68745	-	zinc ribbon protein
WEU69782.1	68748	69233	-	orotate/hypoxanthine phosphoribosyltransferase
WEU69783.1	69230	69670	-	Polynucleotide kinase
WEU69784.1	69667	70143	-	Polynucleotide kinase
WEU69785.1	70136	70600	-	Nucleotide modification associated domain
WEU69786.1	70582	70896	-
WEU69787.1	70871	73195	-	DNA polymerase A
WEU69788.1	73192	73509	-	muconolactone isomerase
WEU69789.1	73506	74021	-	Aspartyl protease
WEU69790.1	74045	74512	-	dUTPase
WEU69791.1	74514	77090	-	vitamin B12-dependent RNR
WEU69792.1	77087	78127	-	PDDEXK_beta/Exodeoxyribonuclease 8
WEU69793.1	78114	78416	-
WEU69794.1	78364	78843	-	endonuclease
WEU69795.1	78824	79363	-	replisome organizer protein
WEU69796.1	79381	80046	-	Uracil DNA glycosylase
WEU69797.1	80043	80846	-	uncharacterized protein
WEU69798.1	80846	81997	-	thiamine biosynthesis protein
WEU69799.1	82000	83235	-	metalloprotease domain
WEU69800.1	83174	84460	-	uncharacterized protein
WEU69801.1	84571	85251	-	uncharacterized protein
WEU69802.1	85277	86272	-	DNA primase
WEU69803.1	86293	87213	-
WEU69804.1	87238	87612	-
WEU69805.1	87618	87890	-	ABC-type cobalt transporter
WEU69806.1	87883	88590	-	AAA domain
WEU69807.1	88607	89827	-	DnaB DNA helicase
WEU69808.1	89831	90436	-	replisome organizer protein
WEU69809.1	90441	90842	-
WEU69810.1	90839	92014	-	SNF2/chromatin remodeling complex ATPase
WEU69811.1	92007	92546	-	HNH endonuclease
WEU69812.1	92527	93006	-	Mannosyl-glycoprotein endo-beta-N-acetylglucosaminidase
WEU69813.1	93024	93155	-	RNA methyltransferase
WEU69814.1	93158	93946	-	Fe-S cluster redox enzyme
WEU69815.1	93946	94233	-
WEU69816.1	94275	95492	-	portal/SPFH domain
WEU69817.1	95470	95700	-
WEU69818.1	95726	95893	-
WEU69819.1	96082	96462	-
WEU69820.1	96455	96844	-
WEU69821.1	97134	97265	+
WEU69822.1	97648	98394	-
WEU69823.1	98406	98636	-
WEU69824.1	98641	99015	-
WEU69825.1	99017	99226	-
WEU69826.1	100506	100766	-
