## Supplementary material for "Host interactions of novel *Crassvirales* species belonging to multiple families infecting bacterial host, *Bacteroides cellulosilyticus* WH2": Table S2

NCBI Protein ID	start	end	strand	gene name
WEY17546.1	2	4513	+	RNApBprime fragment
WEY17545.1	4515	8633	+	RNA polymerase subunit
WEY17544.1	8708	15433	-	CRISPR associated exonuclease
WEY17543.1	15435	16847	-
WEY17542.1	16840	19170	-
WEY17541.1	19279	23367	-	tail stabilization protein
WEY17540.1	23373	24074	-	tail tubulin protein
WEY17539.1	24064	24627	-	Integration host factor
WEY17538.1	24627	25307	-	Integration host factor
WEY17537.1	25410	25751	-
WEY17536.1	25744	26397	-	tetracopeptide repeat containing protein
WEY17535.1	26468	27472	-
WEY17534.1	27511	28134	-	GIY endonuclease
WEY17533.1	28134	28802	-
WEY17532.1	28805	29524	-
WEY17531.1	29524	30519	-
WEY17530.1	30590	32113	-	major capsid protein
WEY17529.1	32146	33282	-
WEY17528.1	33458	33919	-	L,D-carboxypeptidase/transpeptidase
WEY17527.1	33925	34275	-
WEY17526.1	34253	34660	-	lysis regulatory protein
WEY17525.1	34667	35266	-	lysis regulatory protein
WEY17524.1	35354	36988	-	tailspike protein/preneck appendage
WEY17523.1	37073	41344	-	glycoside hydrolase family protein/ hypothetical
WEY17522.1	41353	43995	-	tailspike protein
WEY17521.1	44002	44364	-	head fiber protein
WEY17520.1	44366	46753	-	portal
WEY17519.1	46859	49162	-	terminase large subunit
WEY17625.1	49140	49478	-
WEY17625.1	49475	49819	-
WEY17624.1	49810	50367	-
WEY17623.1	50423	50887	-	co-chaperonin
WEY17622.1	50889	51098	-
WEY17621.1	51079	51357	-	DNA binding protein
WEY17620.1	51354	51734	-	phage_O/transcriptional regulator
WEY17619.1	51745	52026	-
WEY17618.1	52048	52251	-	transcription factor
WEY17617.1	52223	52495	-
WEY17616.1	52506	52667	-
WEY17615.1	52945	53391	-
WEY17614.1	54220	54543	-
WEY17613.1	54540	54860	-
WEY17612.1	55363	55548	+	uncharacterized protein
WEY17611.1	55570	55788	+
WEY17610.1	55860	56141	+
WEY17609.1	56954	57235	+
WEY17608.1	58372	58593	+
WEY17607.1	58590	58814	+	protein involved in gliding motility 9 secretion system
WEY17606.1	58811	58969	+	DnaB helicase
WEY17605.1	58966	59334	+	outer membrane protein assembly factor
WEY17604.1	59339	59809	+
WEY17603.1	59935	60378	+
WEY17602.1	60698	61051	+
WEY17601.1	61053	61271	+
WEY17600.1	61264	61683	+	tRNA ligase phosphodiesterase domain
WEY17599.1	61859	62152	+
WEY17598.1	62121	62321	+
WEY17597.1	62323	62661	+	fatty acid cis/trans iosmerase
WEY17596.1	62658	63083	+
WEY17595.1	63166	63588	+
WEY17594.1	63585	63728	+
WEY17593.1	63700	64092	+
WEY17592.1	64189	64635	+
WEY17591.1	64658	65206	+	hypoxanthine phosphoribosyltransferase
WEY17590.1	65374	66183	+
WEY17589.1	66180	67901	+	nicotinamide phosphoribosyltransferase
WEY17588.1	67917	68726	+	baseplate wedge protein
WEY17587.1	68729	69202	+	mannosyl-glycoprotein endo-beta-N-acetylglucosaminidase
WEY17586.1	69205	70386	+	SNF2/chromatin remodeling complex ATPase
WEY17585.1	70383	70976	+	Replisome organizer protein
WEY17584.1	70978	71157	+	DnaB helicase
WEY17583.1	71222	71980	+	GIY endonuclease
WEY17582.1	72237	73271	+	DnaB helicase
WEY17581.1	73264	74016	+	AAA domain protein
WEY17580.1	74016	74303	+
WEY17579.1	74315	74707	+
WEY17578.1	74723	75679	+
WEY17577.1	75698	76708	+	DNA primase
WEY17576.1	76729	77514	+	uncharacterized protein
WEY17575.1	77570	78736	+	uncharacterized protein
WEY17574.1	78678	79958	+	metalloprotease domain protein
WEY17573.1	79961	80977	+	thiamine biosynthesis protein
WEY17572.1	80980	81783	+	uncharacterized protein
WEY17571.1	81780	82451	+	Uracil DNA glycosylase
WEY17570.1	82468	83034	+
WEY17569.1	83021	83515	+
WEY17568.1	83463	83756	+
WEY17567.1	83719	84771	+	PDDEXK_beta/exodeoxyribonuclease
WEY17566.1	84768	87341	+	Ribonucleotide reductase
WEY17565.1	87295	87561	+
WEY17564.1	87654	88301	+	GIY/intron associated endonuclease
WEY17563.1	88298	88828	+	dUPTase
WEY17562.1	88853	89356	+	Aspartyl protease
WEY17561.1	89353	89625	+
WEY17560.1	89627	92017	+	DNA polymerase A
WEY17559.1	92020	92235	+
WEY17558.1	92219	92539	+
WEY17557.1	92520	92942	+
WEY17556.1	92935	93444	+	Polynucleotide kinase
WEY17555.1	93413	93703	+
WEY17554.1	93706	93987	+	hydrogenase/urease nickel incorporation protein
WEY17553.1	93989	94270	+
WEY17552.1	94273	94503	+	HicA toxin (mRNAse)
WEY17551.1	94506	94955	+	Thymidylate synthase
WEY17550.1	95087	95326	+
WEY17549.1	95346	95819	+	Thymidylate synthase
WEY17548.1	95929	96540	+
WEY17547.1	96527	96751	+
WEY17546.1	96879	99521	+	RNApBprime fragment
