## Supplementary material for "Host interactions of novel *Crassvirales* species belonging to multiple families infecting bacterial host, *Bacteroides cellulosilyticus* WH2": Table S3

NCBI Protein ID	start	end	strand	gene name
WEU69884.1	3	1394	+
WEU69883.1	1391	1591	+
WEU69882.1	1575	1826	+
WEU69881.1	1828	2145	+
WEU69880.1	2108	3142	+	thiamine biosynthesis protein
WEU69879.1	3108	3329	+
WEU69878.1	3283	3540	+
WEU69877.1	3540	4322	+
WEU69876.1	4324	4449	+	antitoxin
WEU69875.1	4453	5526	+	unknown function
WEU69874.1	5520	5786	+
WEU69873.1	5770	6297	+	dUTP/deoxyuridine 5'-triphosphate nucleotidohydrolase
WEU69872.1	6278	6553	+	TRX/KaiB domain
WEU69871.1	6540	6668	+
WEU69870.1	6752	7057	+
WEU69869.1	7475	8305	+
WEU69868.1	8328	20624	-	long transcription gene
WEU69867.1	20769	26825	-
WEU69866.1	26830	29568	-
WEU69865.1	29570	31843	-
WEU69864.1	31850	36166	-	Tail stabilization protein
WEU69863.1	36138	36923	-	tail tubulin protein
WEU69862.1	36871	37869	-	Integreation host factor
WEU69861.1	37866	38561	-	Integreation host factor
WEU69860.1	38953	39267	-
WEU69859.1	39355	43470	-	tailspike protein
WEU69858.1	43475	46027	-	hyaluronidase
WEU69857.1	46045	50544	-	Poly(beta-D-mannuronate) c5 epimerase 6
WEU69856.1	50596	51111	-
WEU69855.1	51108	51350	-
WEU69854.1	51357	51938	-
WEU69853.1	52024	52911	-
WEU69852.1	52913	53569	-
WEU69851.1	53600	54745	-
WEU69850.1	54763	56235	-	major capsid protein
WEU69849.1	56268	57539	-
WEU69848.1	57945	60356	-	portal protein
WEU69847.1	60378	62693	-	terminase large subunit
WEU69930.1	62695	63075	-	hemolysin
WEU69929.1	63029	63304	-
WEU69928.1	63301	63909	-
WEU69927.1	63911	64099	-
WEU69926.1	64099	65103	-	PDDEXK_alpha/exonuclease V
WEU69925.1	65100	65831	-
WEU69924.1	65812	66318	-
WEU69923.1	66321	66953	-
WEU69922.1	67694	68269	+	HNH endonulclease
WEU69920.1	68455	68682	+
WEU69919.1	69086	69682	+
WEU69918.1	69783	69953	+
WEU69917.1	69940	70215	+
WEU69916.1	70219	70497	+
WEU69915.1	70494	70610	+
WEU69914.1	71028	71117	-
WEU69913.1	71305	71574	+
WEU69912.1	71562	71987	+
WEU69911.1	71993	72322	+
WEU69910.1	72343	72534	+
WEU69909.1	72534	72848	+
WEU69908.1	72854	73195	+
WEU69907.1	73258	73416	+
WEU69906.1	73440	74009	+	uncharacterized protein
WEU69905.1	74251	74547	+
WEU69904.1	74883	75137	+
WEU69903.1	75284	75403	+
WEU69902.1	75405	75632	+
WEU69901.1	75633	75944	+	DNA-directed RNA polymerase subunit
WEU69900.1	75937	76398	+
WEU69899.1	76395	76763	+
WEU69898.1	76747	78195	+	SF1/ATP dependent DNA helicase
WEU69897.1	78188	78736	+	Uracil DNA glycosylase
WEU69896.1	78739	81021	+	DNA polymerase B
WEU69895.1	81027	82172	+	SNF2 helicase
WEU69894.1	82348	82983	+	GIY endonuclease
WEU69893.1	83046	83366	+	SNF2 helicase
WEU69892.1	83439	84344	+	recombinase
WEU69891.1	84414	85220	+
WEU69890.1	85396	86385	+	single stranded binding domain
WEU69889.1	86455	87645	+	DNA primase
WEU69888.1	87611	88069	+
WEU69887.1	88066	88530	+
WEU69886.1	88527	89738	+	ATP-dependent DNA ligase
WEU69885.1	89748	90107	+
WEU69884.1	90500	90574	+
