## Supplementary material for "Host interactions of novel *Crassvirales* species belonging to multiple families infecting bacterial host, *Bacteroides cellulosilyticus* WH2": Table S4

Table S4: Orthologous groups identified across the 18 Crassvirales isolates, highlighted the two orthogroups that are present within the 14 Crassvirales isolates from this study, infecting the same bacterial host.
Orthogroup	Gene name	K. tikkala Bc01	K. frurule Bc02	K. frurule Bc03	K. frurule Bc04	K. frurule Bc05	K. frurule Bc06	K. frurule Bc07	K. frurule Bc08	K. frurule Bc09	K. frurule Bc10	R. jaberico Bc11	K. frurule Bc12	R. jaberico Bc13	K. tikkala Bc14	DAC15	DAC17	crass0001	crass0002	Duplications (50% support)
OG0000000	tailspike protein	1	1	1	1	1	1	1	1	4	3	1	1	2	1	0	0	0	0	4
OG0000001		0	2	2	2	2	2	2	2	2	2	0	2	0	0	0	0	0	0	3
OG0000002	AAA domain	1	1	1	1	1	1	1	1	1	2	0	2	0	1	1	1	1	0	2
OG0000003	structural protein	1	1	1	1	1	2	1	1	1	1	0	1	0	1	1	1	1	0	1
OG0000004	portal	1	1	1	1	1	1	1	1	1	1	0	1	0	1	1	1	1	0	0
OG0000005	major capsid protein	1	1	1	1	1	1	1	1	1	1	0	1	0	1	1	1	1	0	0
OG0000006	hypothetical protein	1	1	1	1	2	2	2	2	1	1	0	1	0	0	0	0	0	0	0
OG0000007		0	1	1	1	1	2	1	1	1	2	0	2	0	0	1	1	0	0	0
OG0000008	tailspike protein	1	1	1	1	1	1	1	1	1	1	1	1	1	1	0	0	0	0	0
OG0000009	unknown function	1	1	1	1	1	1	1	1	1	0	0	1	0	1	1	1	1	0	0
OG0000010	Thymidylate synthase	1	1	1	1	1	1	1	1	1	1	0	1	0	1	0	0	1	0	0
OG0000011		0	1	1	2	1	1	1	1	1	1	0	1	0	0	1	1	0	0	1
OG0000012		0	1	2	1	1	1	1	1	1	1	0	1	0	0	1	1	0	0	1
OG0000013		0	1	1	1	1	1	1	1	1	2	0	1	0	0	1	1	0	0	0
OG0000014		0	1	1	1	1	1	1	1	1	2	0	1	0	0	1	1	0	0	0
OG0000015	hypothetical protein	1	1	1	1	1	1	1	1	1	1	0	1	0	1	0	0	0	0	0
OG0000016	Thymidylate synthase	1	1	1	1	1	1	1	1	1	1	0	1	0	1	0	0	0	0	0
OG0000017	hypothetical protein	1	1	1	1	1	1	1	1	1	1	0	1	0	1	0	0	0	0	0
OG0000018	Polynucleotide kinase	1	1	1	1	1	1	1	1	1	1	0	1	0	0	0	0	1	0	0
OG0000019		0	1	1	1	1	1	1	1	1	1	0	1	0	0	1	1	0	0	0
OG0000020		0	1	1	1	1	1	1	1	1	1	0	1	0	0	1	1	0	0	0
OG0000021		0	1	1	1	1	1	1	1	1	1	0	1	0	0	1	1	0	0	0
OG0000022		0	1	1	1	1	1	1	1	1	1	0	1	0	0	1	1	0	0	0
OG0000023		0	1	1	1	1	1	1	1	1	1	0	1	0	0	1	1	0	0	0
OG0000024		0	1	1	1	1	1	1	1	1	1	0	1	0	0	1	1	0	0	0
OG0000025		0	1	1	1	1	1	3	1	1	1	0	1	0	0	0	0	0	0	0
OG0000026		0	1	1	1	1	1	1	1	1	1	0	1	0	0	1	1	0	0	0
OG0000027		0	1	1	1	1	1	1	1	1	1	0	1	0	1	0	0	1	0	0
OG0000028		0	1	1	1	1	1	2	1	1	1	0	1	0	0	0	0	0	0	1
OG0000029		0	1	1	1	2	1	1	1	1	1	0	1	0	0	0	0	0	0	1
OG0000030	vitamin B12-dependent RNR	1	1	1	0	1	2	1	1	0	0	0	0	0	1	0	0	1	0	1
OG0000031		0	1	1	1	1	1	1	1	1	1	0	1	0	0	0	0	0	0	0
OG0000032		0	1	1	1	1	1	1	1	1	1	0	1	0	0	0	0	0	0	0
OG0000033		0	1	1	1	1	1	1	1	1	1	0	1	0	0	0	0	0	0	0
OG0000034		0	1	1	1	1	1	1	1	1	1	0	1	0	0	0	0	0	0	0
OG0000035		0	1	1	1	1	1	1	1	1	1	0	1	0	0	0	0	0	0	0
OG0000036		0	1	1	1	1	1	1	1	1	1	0	1	0	0	0	0	0	0	0
OG0000037		0	1	1	1	1	1	1	1	1	1	0	1	0	0	0	0	0	0	0
OG0000038		0	1	1	1	1	1	1	1	1	1	0	1	0	0	0	0	0	0	0
OG0000039		0	1	1	1	1	1	1	1	1	1	0	1	0	0	0	0	0	0	0
OG0000040		0	1	1	1	1	1	1	1	1	1	0	1	0	0	0	0	0	0	0
OG0000041		0	1	1	1	1	1	1	1	1	1	0	1	0	0	0	0	0	0	0
OG0000042		0	1	1	1	1	1	1	1	1	1	0	1	0	0	0	0	0	0	0
OG0000043		0	1	1	1	1	1	1	1	1	1	0	1	0	0	0	0	0	0	0
OG0000044		0	1	1	1	1	1	1	1	1	1	0	1	0	0	0	0	0	0	0
OG0000045		0	1	1	1	1	1	1	1	1	1	0	1	0	0	0	0	0	0	0
OG0000046		0	1	1	1	1	1	1	1	1	1	0	1	0	0	0	0	0	0	0
OG0000047		0	1	1	1	1	1	1	1	1	1	0	1	0	0	0	0	0	0	0
OG0000048		0	1	1	1	1	1	1	1	1	1	0	1	0	0	0	0	0	0	0
OG0000049		0	1	1	1	1	1	1	1	1	1	0	1	0	0	0	0	0	0	0
OG0000050		0	1	1	1	1	1	1	1	1	1	0	1	0	0	0	0	0	0	0
OG0000051		0	1	1	1	1	1	1	1	1	1	0	1	0	0	0	0	0	0	0
OG0000052		0	1	1	1	1	1	1	1	1	1	0	1	0	0	0	0	0	0	0
OG0000053		0	1	1	1	1	1	1	1	1	1	0	1	0	0	0	0	0	0	0
OG0000054		0	1	1	1	1	1	1	1	1	1	0	1	0	0	0	0	0	0	0
OG0000055		0	1	1	1	1	1	1	1	1	1	0	1	0	0	0	0	0	0	0
OG0000056		0	1	1	1	1	1	1	1	1	1	0	1	0	0	0	0	0	0	0
OG0000057		0	1	1	1	1	1	1	1	1	1	0	1	0	0	0	0	0	0	0
OG0000058		0	1	1	1	1	1	1	1	1	1	0	1	0	0	0	0	0	0	0
OG0000059		0	1	1	1	1	1	1	1	1	1	0	1	0	0	0	0	0	0	0
OG0000060		0	1	1	1	1	1	1	1	1	1	0	1	0	0	0	0	0	0	0
OG0000061		0	1	1	1	1	1	1	1	1	1	0	1	0	0	0	0	0	0	0
OG0000062		0	1	1	1	1	1	1	1	1	1	0	1	0	0	0	0	0	0	0
OG0000063		0	1	1	1	1	1	1	1	1	1	0	1	0	0	0	0	0	0	0
OG0000064		0	1	1	1	1	1	1	1	1	1	0	1	0	0	0	0	0	0	0
OG0000065		0	1	1	1	1	1	1	1	1	1	0	1	0	0	0	0	0	0	0
OG0000066		0	1	1	1	1	1	1	1	1	1	0	1	0	0	0	0	0	0	0
OG0000067		0	1	1	1	1	1	1	1	1	1	0	1	0	0	0	0	0	0	0
OG0000068		0	1	1	1	1	1	1	1	1	1	0	1	0	0	0	0	0	0	0
OG0000069		0	1	1	1	1	1	1	1	1	1	0	1	0	0	0	0	0	0	0
OG0000070		0	1	1	1	1	1	1	1	1	1	0	1	0	0	0	0	0	0	0
OG0000071		0	1	1	1	1	1	1	1	1	1	0	1	0	0	0	0	0	0	0
OG0000072		0	1	1	1	1	1	1	1	1	1	0	1	0	0	0	0	0	0	0
OG0000073		0	1	1	1	1	1	1	1	1	1	0	1	0	0	0	0	0	0	0
OG0000074		0	1	1	1	1	1	1	2	1	0	0	1	0	0	0	0	0	0	1
OG0000075		0	1	1	1	1	1	1	1	1	1	0	1	0	0	0	0	0	0	0
OG0000076		0	1	1	1	1	1	1	1	1	1	0	1	0	0	0	0	0	0	0
OG0000077		0	1	1	1	1	1	1	1	1	1	0	1	0	0	0	0	0	0	0
OG0000078		0	1	1	1	1	1	1	1	1	1	0	1	0	0	0	0	0	0	0
OG0000079		0	1	1	1	1	1	1	1	1	1	0	1	0	0	0	0	0	0	0
OG0000080		0	1	1	1	1	1	1	1	1	1	0	1	0	0	0	0	0	0	0
OG0000081		0	1	1	1	1	1	1	1	1	1	0	1	0	0	0	0	0	0	0
OG0000082		0	1	1	1	1	1	1	1	1	1	0	1	0	0	0	0	0	0	0
OG0000083		0	1	1	1	1	0	1	1	1	0	0	0	0	0	1	1	0	0	0
OG0000084		0	1	1	1	1	1	1	1	1	0	0	1	0	0	0	0	0	0	0
OG0000085		0	1	1	1	1	1	1	1	1	0	0	1	0	0	0	0	0	0	0
OG0000086		0	1	1	1	1	1	1	1	1	0	0	1	0	0	0	0	0	0	0
OG0000087		0	0	0	1	0	1	0	0	3	2	0	2	0	0	0	0	0	0	2
OG0000088		0	1	1	1	0	1	0	0	1	1	0	1	0	0	0	0	1	0	0
OG0000089		0	1	1	1	1	1	1	1	1	0	0	0	0	0	0	0	0	0	0
OG0000090		0	1	1	1	1	1	1	1	1	0	0	0	0	0	0	0	0	0	0
OG0000091		0	1	1	1	1	1	1	1	1	0	0	0	0	0	0	0	0	0	0
OG0000092		0	1	1	1	1	1	1	1	1	0	0	0	0	0	0	0	0	0	0
OG0000093		0	1	1	1	1	0	1	1	1	0	0	0	0	0	0	0	0	0	0
OG0000094		0	0	1	1	1	1	1	1	1	0	0	0	0	0	0	0	0	0	0
OG0000095		0	0	0	0	1	0	1	1	0	1	0	1	0	0	1	1	0	0	0
OG0000096		0	0	0	1	1	0	1	1	1	1	0	1	0	0	0	0	0	0	0
OG0000097		0	0	0	2	0	0	0	0	2	2	0	1	0	0	0	0	0	0	1
OG0000098		0	1	1	1	0	0	0	0	1	1	0	1	0	0	0	0	0	0	0
OG0000099		0	1	1	1	0	0	0	0	1	1	0	1	0	0	0	0	0	0	0
OG0000100		0	1	1	0	1	1	1	1	0	0	0	0	0	0	0	0	0	0	0
OG0000101		0	0	1	1	1	0	1	0	0	1	0	1	0	0	0	0	0	0	0
OG0000102	Nucleotide modification associated domain	1	0	0	0	1	0	1	1	0	0	0	0	0	1	0	0	0	0	0
OG0000103		0	1	1	1	0	1	0	0	1	0	0	0	0	0	0	0	0	0	0
OG0000104		0	1	1	1	0	1	0	0	1	0	0	0	0	0	0	0	0	0	0
OG0000105		0	1	1	1	1	0	1	0	0	0	0	0	0	0	0	0	0	0	0
OG0000106		0	1	1	1	0	1	0	0	1	0	0	0	0	0	0	0	0	0	0
OG0000107		0	1	1	1	0	1	0	0	1	0	0	0	0	0	0	0	0	0	0
OG0000108		0	0	0	0	1	0	1	1	0	1	0	1	0	0	0	0	0	0	0
OG0000109		0	0	0	0	1	0	1	1	0	1	0	1	0	0	0	0	0	0	0
OG0000110	hypothetical protein	2	0	0	0	0	0	0	0	0	0	0	0	0	1	0	0	1	0	1
OG0000111	terminase large subunit	1	0	0	0	0	0	0	0	0	0	0	0	0	1	0	0	2	0	1
OG0000112	Integration host factor	1	0	0	0	0	0	0	0	0	0	0	0	0	1	0	0	2	0	1
OG0000113	orotate/hypoxanthine phosphoribosyltransferase	1	0	0	0	0	1	0	0	0	0	0	0	0	1	0	0	1	0	0
OG0000114		0	1	1	1	0	0	0	0	1	0	0	0	0	0	0	0	0	0	0
OG0000115		0	1	1	1	0	0	0	0	1	0	0	0	0	0	0	0	0	0	0
OG0000116		0	1	1	1	0	0	0	0	1	0	0	0	0	0	0	0	0	0	0
OG0000117		0	0	0	1	0	0	0	0	1	1	0	1	0	0	0	0	0	0	0
OG0000118		0	0	0	0	0	0	0	0	0	0	2	0	2	0	0	0	0	0	0
OG0000119		0	0	0	0	0	0	0	0	0	0	0	0	0	1	1	1	1	0	0
OG0000120		0	0	0	0	0	0	0	0	0	0	0	0	0	0	2	2	0	0	2
OG0000121		0	0	0	0	0	0	0	0	0	0	0	0	0	0	2	2	0	0	2
OG0000122		0	0	0	0	0	0	0	0	0	0	0	0	0	0	2	2	0	0	2
OG0000123		0	0	0	0	0	0	0	0	0	0	0	0	0	0	2	2	0	0	2
OG0000124	SprT_like	1	0	0	0	0	0	0	0	0	0	0	0	0	1	0	0	1	0
OG0000125	hypothetical protein	1	0	0	0	0	0	0	0	0	0	0	0	0	1	0	0	1	0
OG0000126	Calcium homeostasis modulator	1	0	0	0	0	0	0	0	0	0	0	0	0	1	0	0	1	0
OG0000127	hypothetical protein	1	0	0	0	0	0	0	0	0	0	0	0	0	1	0	0	1	0
OG0000128	DNA primase	1	0	0	0	0	0	0	0	0	0	0	0	0	1	0	0	1	0
OG0000129	hypothetical protein	1	0	0	0	0	0	0	0	0	0	0	0	0	1	0	0	1	0
OG0000130	hypothetical protein	1	0	0	0	0	0	0	0	0	0	0	0	0	1	0	0	1	0
OG0000131	hypothetical protein	1	0	0	0	0	0	0	0	0	0	0	0	0	1	0	0	1	0
OG0000132	hypothetical protein	1	0	0	0	0	0	0	0	0	0	0	0	0	1	0	0	1	0
OG0000133	phage_O/VpsT like transcriptional regulator	1	0	0	0	0	0	0	0	0	0	0	0	0	1	0	0	1	0
OG0000134	protein HU	1	0	0	0	0	0	0	0	0	0	0	0	0	1	0	0	1	0
OG0000135	mitochondrial chaperonin	1	0	0	0	0	0	0	0	0	0	0	0	0	1	0	0	1	0
OG0000136	hypothetical protein	1	0	0	0	0	0	0	0	0	0	0	0	0	1	0	0	1	0
OG0000137	hypothetical protein	1	0	0	0	0	0	0	0	0	0	0	0	0	1	0	0	1	0
OG0000138	lysis regulatory protein	1	0	0	0	0	0	0	0	0	0	0	0	0	1	0	0	1	0
OG0000139	lysis regulatory protein/holin	1	0	0	0	0	0	0	0	0	0	0	0	0	1	0	0	1	0
OG0000140	hypothetical protein	1	0	0	0	0	0	0	0	0	0	0	0	0	1	0	0	1	0
OG0000141	ds DNA binding domain	1	0	0	0	0	0	0	0	0	0	0	0	0	1	0	0	1	0
OG0000142	gene74	1	0	0	0	0	0	0	0	0	0	0	0	0	1	0	0	1	0
OG0000143	gene74	1	0	0	0	0	0	0	0	0	0	0	0	0	1	0	0	1	0
OG0000144	tetracopeptide repeat containing protein	1	0	0	0	0	0	0	0	0	0	0	0	0	1	0	0	1	0
OG0000145	hypothetical protein	1	0	0	0	0	0	0	0	0	0	0	0	0	1	0	0	1	0
OG0000146	Integration host factor	1	0	0	0	0	0	0	0	0	0	0	0	0	1	0	0	1	0
OG0000147	tail tubulin protein	1	0	0	0	0	0	0	0	0	0	0	0	0	1	0	0	1	0
OG0000148	tail stabilization protein	1	0	0	0	0	0	0	0	0	0	0	0	0	1	0	0	1	0
OG0000149	bacteroicin/transmembrane protein	1	0	0	0	0	0	0	0	0	0	0	0	0	1	0	0	1	0
OG0000150	hypothetical protein	1	0	0	0	0	0	0	0	0	0	0	0	0	1	0	0	1	0
OG0000151	RNA-polymerase subunit	1	0	0	0	0	0	0	0	0	0	0	0	0	1	0	0	1	0
OG0000152	RNA-polymerase subunit	1	0	0	0	0	0	0	0	0	0	0	0	0	1	0	0	1	0
OG0000153	RNA polymerase	1	0	0	0	0	0	0	0	0	0	0	0	0	1	0	0	1	0
OG0000154	hypothetical protein	1	0	0	0	0	0	0	0	0	0	0	0	0	1	0	0	1	0
OG0000155	von Willebrand factor type A-like domain	1	0	0	0	0	0	0	0	0	0	0	0	0	1	0	0	1	0
OG0000156	nuclear pore complex	1	0	0	0	0	0	0	0	0	0	0	0	0	1	0	0	1	0
OG0000157	hypothetical protein	1	0	0	0	0	0	0	0	0	0	0	0	0	1	0	0	1	0
OG0000158	His-Xaa-Ser system radical SAM maturase HxsC-like protein	1	0	0	0	0	0	0	0	0	0	0	0	0	1	0	0	1	0
OG0000159	hypothetical protein	1	0	0	0	0	0	0	0	0	0	0	0	0	1	0	0	1	0
OG0000160	zinc ribbon protein	1	0	0	0	0	0	0	0	0	0	0	0	0	1	0	0	1	0
OG0000161	Polynucleotide kinase	1	0	0	0	0	1	0	0	0	0	0	0	0	0	0	0	1	0
OG0000162	muconolactone isomerase	1	0	0	0	0	0	0	0	0	0	0	0	0	1	0	0	1	0
OG0000163	Aspartyl protease	1	0	0	0	0	0	0	0	0	0	0	0	0	1	0	0	1	0
OG0000164	dUTPase	1	0	0	0	0	0	0	0	0	0	0	0	0	1	0	0	1	0
OG0000165	PDDEXK_beta/Exodeoxyribonuclease 8	1	0	0	0	0	0	0	0	0	0	0	0	0	1	0	0	1	0
OG0000166	hypothetical protein	1	0	0	0	0	0	0	0	0	0	0	0	0	1	0	0	1	0
OG0000167	endonuclease	1	0	0	0	0	0	0	0	0	0	0	0	0	1	0	0	1	0
OG0000168	replisome organizer protein	1	0	0	0	0	0	0	0	0	0	0	0	0	1	0	0	1	0
OG0000169	Uracil DNA glycosylase	1	0	0	0	0	0	0	0	0	0	0	0	0	1	0	0	1	0
OG0000170	uncharacterized protein	1	0	0	0	0	0	0	0	0	0	0	0	0	1	0	0	1	0
OG0000171	thiamine biosynthesis protein	1	0	0	0	0	0	0	0	0	0	0	0	0	1	0	0	1	0
OG0000172	metalloprotease domain	1	0	0	0	0	0	0	0	0	0	0	0	0	1	0	0	1	0
OG0000173	uncharacterized protein	1	0	0	0	0	0	0	0	0	0	0	0	0	1	0	0	1	0
OG0000174	uncharacterized protein	1	0	0	0	0	0	0	0	0	0	0	0	0	1	0	0	1	0
OG0000175	hypothetical protein	1	0	0	0	0	0	0	0	0	0	0	0	0	1	0	0	1	0
OG0000176	hypothetical protein	1	0	0	0	0	0	0	0	0	0	0	0	0	1	0	0	1	0
OG0000177	hypothetical protein	1	0	0	0	0	0	0	0	0	0	0	0	0	1	0	0	1	0
OG0000178	ABC-type cobalt transporter	1	0	0	0	0	0	0	0	0	0	0	0	0	1	0	0	1	0
OG0000179	DnaB DNA helicase	1	0	0	0	0	0	0	0	0	0	0	0	0	1	0	0	1	0
OG0000180	replisome organizer protein	1	0	0	0	0	0	0	0	0	0	0	0	0	1	0	0	1	0
OG0000181	hypothetical protein	1	0	0	0	0	0	0	0	0	0	0	0	0	1	0	0	1	0
OG0000182	SNF2/chromatin remodeling complex ATPase	1	0	0	0	0	0	0	0	0	0	0	0	0	1	0	0	1	0
OG0000183	Mannosyl-glycoprotein endo-beta-N-acetylglucosaminidase	1	0	0	0	0	0	0	0	0	0	0	0	0	1	0	0	1	0
OG0000184	hypothetical protein	1	0	0	0	0	0	0	0	0	0	0	0	0	1	0	0	1	0
OG0000185	hypothetical protein	1	0	0	0	0	0	0	0	0	0	0	0	0	1	0	0	1	0
OG0000186	hypothetical protein	1	0	0	0	0	0	0	0	0	0	0	0	0	1	0	0	1	0
OG0000187	hypothetical protein	1	0	0	0	0	0	0	0	0	0	0	0	0	1	0	0	1	0
OG0000188		0	1	1	0	0	1	0	0	0	0	0	0	0	0	0	0	0	0
OG0000189		0	0	0	0	1	0	1	1	0	0	0	0	0	0	0	0	0	0
OG0000190		0	0	0	0	1	0	1	1	0	0	0	0	0	0	0	0	0	0
OG0000191		0	0	0	0	0	1	0	0	0	1	0	1	0	0	0	0	0	0
OG0000192		0	0	0	0	0	0	0	0	0	0	1	0	1	0	0	0	0	1
OG0000193		0	0	0	0	0	0	0	0	0	0	1	0	1	0	0	0	0	1
OG0000194		0	0	0	0	0	0	0	0	0	0	1	0	1	0	0	0	0	1
OG0000195		0	0	0	0	0	0	0	0	0	0	1	0	1	0	0	0	0	1
OG0000196		0	0	0	0	0	0	0	0	0	0	1	0	1	0	0	0	0	1
OG0000197		0	0	0	0	0	0	0	0	0	0	0	0	0	0	1	2	0	0
OG0000198	HNH endonuclease	1	0	0	0	0	0	0	0	0	0	0	0	0	0	0	0	1	0
OG0000199	GIY endonuclease	1	0	0	0	0	0	0	0	0	0	0	0	0	0	0	0	1	0
OG0000200	HhaI DNA methyltransferase	1	0	0	0	0	0	0	0	0	0	0	0	0	1	0	0	0	0
OG0000201	hypothetical protein	1	0	0	0	0	0	0	0	0	0	0	0	0	1	0	0	0	0
OG0000202	DNA polymerase A	1	0	0	0	0	0	0	0	0	0	0	0	0	1	0	0	0	0
OG0000203	hypothetical protein	1	0	0	0	0	0	0	0	0	0	0	0	0	0	0	0	1	0
OG0000204	hypothetical protein	1	0	0	0	0	0	0	0	0	0	0	0	0	0	0	0	1	0
OG0000205	hypothetical protein	1	0	0	0	0	0	0	0	0	0	0	0	0	1	0	0	0	0
OG0000206		0	1	1	0	0	0	0	0	0	0	0	0	0	0	0	0	0	0
OG0000207		0	1	1	0	0	0	0	0	0	0	0	0	0	0	0	0	0	0
OG0000208		0	1	1	0	0	0	0	0	0	0	0	0	0	0	0	0	0	0
OG0000209		0	0	0	1	0	0	0	0	1	0	0	0	0	0	0	0	0	0
OG0000210		0	0	0	1	0	0	0	0	1	0	0	0	0	0	0	0	0	0
OG0000211		0	0	0	1	0	0	0	0	1	0	0	0	0	0	0	0	0	0
OG0000212		0	0	0	1	0	0	0	0	1	0	0	0	0	0	0	0	0	0
OG0000213		0	0	0	0	0	0	0	0	0	1	0	1	0	0	0	0	0	0
OG0000214		0	0	0	0	0	0	0	0	0	1	0	1	0	0	0	0	0	0
OG0000215		0	0	0	0	0	0	0	0	0	0	1	0	1	0	0	0	0	0
OG0000216		0	0	0	0	0	0	0	0	0	0	1	0	1	0	0	0	0	0
OG0000217		0	0	0	0	0	0	0	0	0	0	1	0	1	0	0	0	0	0
OG0000218		0	0	0	0	0	0	0	0	0	0	1	0	1	0	0	0	0	0
OG0000219		0	0	0	0	0	0	0	0	0	0	1	0	1	0	0	0	0	0
OG0000220		0	0	0	0	0	0	0	0	0	0	1	0	1	0	0	0	0	0
OG0000221		0	0	0	0	0	0	0	0	0	0	1	0	1	0	0	0	0	0
OG0000222		0	0	0	0	0	0	0	0	0	0	1	0	1	0	0	0	0	0
OG0000223		0	0	0	0	0	0	0	0	0	0	1	0	1	0	0	0	0	0
OG0000224		0	0	0	0	0	0	0	0	0	0	1	0	1	0	0	0	0	0
OG0000225		0	0	0	0	0	0	0	0	0	0	1	0	1	0	0	0	0	0
OG0000226		0	0	0	0	0	0	0	0	0	0	1	0	1	0	0	0	0	0
OG0000227		0	0	0	0	0	0	0	0	0	0	1	0	1	0	0	0	0	0
OG0000228		0	0	0	0	0	0	0	0	0	0	1	0	1	0	0	0	0	0
OG0000229		0	0	0	0	0	0	0	0	0	0	1	0	1	0	0	0	0	0
OG0000230		0	0	0	0	0	0	0	0	0	0	1	0	1	0	0	0	0	0
OG0000231		0	0	0	0	0	0	0	0	0	0	1	0	1	0	0	0	0	0
OG0000232		0	0	0	0	0	0	0	0	0	0	1	0	1	0	0	0	0	0
OG0000233		0	0	0	0	0	0	0	0	0	0	1	0	1	0	0	0	0	0
OG0000234		0	0	0	0	0	0	0	0	0	0	1	0	1	0	0	0	0	0
OG0000235		0	0	0	0	0	0	0	0	0	0	1	0	1	0	0	0	0	0
OG0000236		0	0	0	0	0	0	0	0	0	0	1	0	1	0	0	0	0	0
OG0000237		0	0	0	0	0	0	0	0	0	0	1	0	1	0	0	0	0	0
OG0000238		0	0	0	0	0	0	0	0	0	0	1	0	1	0	0	0	0	0
OG0000239		0	0	0	0	0	0	0	0	0	0	1	0	1	0	0	0	0	0
OG0000240		0	0	0	0	0	0	0	0	0	0	1	0	1	0	0	0	0	0
OG0000241		0	0	0	0	0	0	0	0	0	0	1	0	1	0	0	0	0	0
OG0000242		0	0	0	0	0	0	0	0	0	0	1	0	1	0	0	0	0	0
OG0000243		0	0	0	0	0	0	0	0	0	0	1	0	1	0	0	0	0	0
OG0000244		0	0	0	0	0	0	0	0	0	0	1	0	1	0	0	0	0	0
OG0000245		0	0	0	0	0	0	0	0	0	0	1	0	1	0	0	0	0	0
OG0000246		0	0	0	0	0	0	0	0	0	0	1	0	1	0	0	0	0	0
OG0000247		0	0	0	0	0	0	0	0	0	0	1	0	1	0	0	0	0	0
OG0000248		0	0	0	0	0	0	0	0	0	0	1	0	1	0	0	0	0	0
OG0000249		0	0	0	0	0	0	0	0	0	0	1	0	1	0	0	0	0	0
OG0000250		0	0	0	0	0	0	0	0	0	0	1	0	1	0	0	0	0	0
OG0000251		0	0	0	0	0	0	0	0	0	0	1	0	1	0	0	0	0	0
OG0000252		0	0	0	0	0	0	0	0	0	0	1	0	1	0	0	0	0	0
OG0000253		0	0	0	0	0	0	0	0	0	0	1	0	1	0	0	0	0	0
OG0000254		0	0	0	0	0	0	0	0	0	0	1	0	1	0	0	0	0	0
OG0000255		0	0	0	0	0	0	0	0	0	0	1	0	1	0	0	0	0	0
OG0000256		0	0	0	0	0	0	0	0	0	0	1	0	1	0	0	0	0	0
OG0000257		0	0	0	0	0	0	0	0	0	0	1	0	1	0	0	0	0	0
OG0000258		0	0	0	0	0	0	0	0	0	0	1	0	1	0	0	0	0	0
OG0000259		0	0	0	0	0	0	0	0	0	0	1	0	1	0	0	0	0	0
OG0000260		0	0	0	0	0	0	0	0	0	0	1	0	1	0	0	0	0	0
OG0000261		0	0	0	0	0	0	0	0	0	0	1	0	1	0	0	0	0	0
OG0000262		0	0	0	0	0	0	0	0	0	0	1	0	1	0	0	0	0	0
OG0000263		0	0	0	0	0	0	0	0	0	0	1	0	1	0	0	0	0	0
OG0000264		0	0	0	0	0	0	0	0	0	0	1	0	1	0	0	0	0	0
OG0000265		0	0	0	0	0	0	0	0	0	0	1	0	1	0	0	0	0	0
OG0000266		0	0	0	0	0	0	0	0	0	0	1	0	1	0	0	0	0	0
OG0000267		0	0	0	0	0	0	0	0	0	0	1	0	1	0	0	0	0	0
OG0000268		0	0	0	0	0	0	0	0	0	0	1	0	1	0	0	0	0	0
OG0000269		0	0	0	0	0	0	0	0	0	0	1	0	1	0	0	0	0	0
OG0000270		0	0	0	0	0	0	0	0	0	0	1	0	1	0	0	0	0	0
OG0000271		0	0	0	0	0	0	0	0	0	0	1	0	1	0	0	0	0	0
OG0000272		0	0	0	0	0	0	0	0	0	0	1	0	1	0	0	0	0	0
OG0000273		0	0	0	0	0	0	0	0	0	0	1	0	1	0	0	0	0	0
OG0000274		0	0	0	0	0	0	0	0	0	0	1	0	1	0	0	0	0	0
OG0000275		0	0	0	0	0	0	0	0	0	0	1	0	1	0	0	0	0	0
OG0000276		0	0	0	0	0	0	0	0	0	0	1	0	1	0	0	0	0	0
OG0000277		0	0	0	0	0	0	0	0	0	0	1	0	1	0	0	0	0	0
OG0000278		0	0	0	0	0	0	0	0	0	0	1	0	1	0	0	0	0	0
OG0000279		0	0	0	0	0	0	0	0	0	0	1	0	1	0	0	0	0	0
OG0000280		0	0	0	0	0	0	0	0	0	0	1	0	1	0	0	0	0	0
OG0000281		0	0	0	0	0	0	0	0	0	0	1	0	1	0	0	0	0	0
OG0000282		0	0	0	0	0	0	0	0	0	0	1	0	1	0	0	0	0	0
OG0000283		0	0	0	0	0	0	0	0	0	0	1	0	1	0	0	0	0	0
OG0000284		0	0	0	0	0	0	0	0	0	0	1	0	1	0	0	0	0	0
OG0000285		0	0	0	0	0	0	0	0	0	0	1	0	1	0	0	0	0	0
OG0000286		0	0	0	0	0	0	0	0	0	0	1	0	1	0	0	0	0	0
OG0000287		0	0	0	0	0	0	0	0	0	0	0	0	0	1	0	0	1	0
OG0000288		0	0	0	0	0	0	0	0	0	0	0	0	0	1	0	0	1	0
OG0000289		0	0	0	0	0	0	0	0	0	0	0	0	0	1	0	0	1	0
OG0000290		0	0	0	0	0	0	0	0	0	0	0	0	0	1	0	0	1	0
OG0000291		0	0	0	0	0	0	0	0	0	0	0	0	0	1	0	0	1	0
OG0000292		0	0	0	0	0	0	0	0	0	0	0	0	0	0	2	0	0	0
OG0000293		0	0	0	0	0	0	0	0	0	0	0	0	0	0	1	1	0	0
OG0000294		0	0	0	0	0	0	0	0	0	0	0	0	0	0	1	1	0	0
OG0000295		0	0	0	0	0	0	0	0	0	0	0	0	0	0	1	1	0	0
OG0000296		0	0	0	0	0	0	0	0	0	0	0	0	0	0	1	1	0	0
OG0000297		0	0	0	0	0	0	0	0	0	0	0	0	0	0	1	1	0	0
OG0000298		0	0	0	0	0	0	0	0	0	0	0	0	0	0	1	1	0	0
OG0000299		0	0	0	0	0	0	0	0	0	0	0	0	0	0	1	1	0	0
OG0000300		0	0	0	0	0	0	0	0	0	0	0	0	0	0	1	1	0	0
OG0000301		0	0	0	0	0	0	0	0	0	0	0	0	0	0	1	1	0	0
OG0000302		0	0	0	0	0	0	0	0	0	0	0	0	0	0	1	1	0	0
OG0000303		0	0	0	0	0	0	0	0	0	0	0	0	0	0	1	1	0	0
OG0000304		0	0	0	0	0	0	0	0	0	0	0	0	0	0	1	1	0	0
OG0000305		0	0	0	0	0	0	0	0	0	0	0	0	0	0	1	1	0	0
OG0000306		0	0	0	0	0	0	0	0	0	0	0	0	0	0	1	1	0	0
OG0000307		0	0	0	0	0	0	0	0	0	0	0	0	0	0	1	1	0	0
OG0000308		0	0	0	0	0	0	0	0	0	0	0	0	0	0	1	1	0	0
OG0000309		0	0	0	0	0	0	0	0	0	0	0	0	0	0	1	1	0	0
OG0000310		0	0	0	0	0	0	0	0	0	0	0	0	0	0	1	1	0	0
OG0000311		0	0	0	0	0	0	0	0	0	0	0	0	0	0	1	1	0	0
OG0000312		0	0	0	0	0	0	0	0	0	0	0	0	0	0	1	1	0	0
OG0000313		0	0	0	0	0	0	0	0	0	0	0	0	0	0	1	1	0	0
OG0000314		0	0	0	0	0	0	0	0	0	0	0	0	0	0	1	1	0	0
OG0000315		0	0	0	0	0	0	0	0	0	0	0	0	0	0	1	1	0	0
OG0000316		0	0	0	0	0	0	0	0	0	0	0	0	0	0	1	1	0	0
OG0000317		0	0	0	0	0	0	0	0	0	0	0	0	0	0	1	1	0	0
OG0000318		0	0	0	0	0	0	0	0	0	0	0	0	0	0	1	1	0	0
OG0000319		0	0	0	0	0	0	0	0	0	0	0	0	0	0	1	1	0	0
OG0000320		0	0	0	0	0	0	0	0	0	0	0	0	0	0	1	1	0	0
OG0000321		0	0	0	0	0	0	0	0	0	0	0	0	0	0	1	1	0	0
OG0000322		0	0	0	0	0	0	0	0	0	0	0	0	0	0	1	1	0	0
OG0000323		0	0	0	0	0	0	0	0	0	0	0	0	0	0	1	1	0	0
OG0000324		0	0	0	0	0	0	0	0	0	0	0	0	0	0	1	1	0	0
OG0000325		0	0	0	0	0	0	0	0	0	0	0	0	0	0	1	1	0	0
OG0000326		0	0	0	0	0	0	0	0	0	0	0	0	0	0	1	1	0	0
OG0000327		0	0	0	0	0	0	0	0	0	0	0	0	0	0	1	1	0	0
OG0000328		0	0	0	0	0	0	0	0	0	0	0	0	0	0	1	1	0	0
OG0000329		0	0	0	0	0	0	0	0	0	0	0	0	0	0	1	1	0	0
OG0000330		0	0	0	0	0	0	0	0	0	0	0	0	0	0	1	1	0	0
OG0000331		0	0	0	0	0	0	0	0	0	0	0	0	0	0	1	1	0	0
OG0000332		0	0	0	0	0	0	0	0	0	0	0	0	0	0	1	1	0	0
OG0000333		0	0	0	0	0	0	0	0	0	0	0	0	0	0	1	1	0	0
OG0000334		0	0	0	0	0	0	0	0	0	0	0	0	0	0	1	1	0	0
OG0000335		0	0	0	0	0	0	0	0	0	0	0	0	0	0	1	1	0	0
OG0000336		0	0	0	0	0	0	0	0	0	0	0	0	0	0	1	1	0	0
OG0000337		0	0	0	0	0	0	0	0	0	0	0	0	0	0	1	1	0	0
OG0000338		0	0	0	0	0	0	0	0	0	0	0	0	0	0	1	1	0	0
OG0000339		0	0	0	0	0	0	0	0	0	0	0	0	0	0	1	1	0	0
OG0000340		0	0	0	0	0	0	0	0	0	0	0	0	0	0	1	1	0	0
OG0000341		0	0	0	0	0	0	0	0	0	0	0	0	0	0	1	1	0	0
OG0000342		0	0	0	0	0	0	0	0	0	0	0	0	0	0	1	1	0	0
OG0000343		0	0	0	0	0	0	0	0	0	0	0	0	0	0	1	1	0	0
OG0000344		0	0	0	0	0	0	0	0	0	0	0	0	0	0	1	1	0	0
OG0000345		0	0	0	0	0	0	0	0	0	0	0	0	0	0	1	1	0	0
OG0000346		0	0	0	0	0	0	0	0	0	0	0	0	0	0	1	1	0	0
OG0000347		0	0	0	0	0	0	0	0	0	0	0	0	0	0	1	1	0	0
OG0000348		0	0	0	0	0	0	0	0	0	0	0	0	0	0	1	1	0	0
OG0000349		0	0	0	0	0	0	0	0	0	0	0	0	0	0	1	1	0	0
OG0000350		0	0	0	0	0	0	0	0	0	0	0	0	0	0	1	1	0	0
OG0000351		0	0	0	0	0	0	0	0	0	0	0	0	0	0	1	1	0	0
OG0000352		0	0	0	0	0	0	0	0	0	0	0	0	0	0	1	1	0	0
OG0000353		0	0	0	0	0	0	0	0	0	0	0	0	0	0	1	1	0	0
OG0000354		0	0	0	0	0	0	0	0	0	0	0	0	0	0	1	1	0	0
OG0000355		0	0	0	0	0	0	0	0	0	0	0	0	0	0	1	1	0	0
OG0000356		0	0	0	0	0	0	0	0	0	0	0	0	0	0	1	1	0	0
OG0000357		0	0	0	0	0	0	0	0	0	0	0	0	0	0	1	1	0	0
OG0000358		0	0	0	0	0	0	0	0	0	0	0	0	0	0	1	1	0	0
OG0000359		0	0	0	0	0	0	0	0	0	0	0	0	0	0	1	1	0	0
OG0000360		0	0	0	0	0	0	0	0	0	0	0	0	0	0	1	1	0	0
OG0000361		0	0	0	0	0	0	0	0	0	0	0	0	0	0	1	1	0	0
OG0000362		0	0	0	0	0	0	0	0	0	0	0	0	0	0	1	1	0	0
OG0000363		0	0	0	0	0	0	0	0	0	0	0	0	0	0	1	1	0	0
OG0000364		0	0	0	0	0	0	0	0	0	0	0	0	0	0	1	1	0	0
OG0000365		0	0	0	0	0	0	0	0	0	0	0	0	0	0	1	1	0	0
OG0000366		0	0	0	0	0	0	0	0	0	0	0	0	0	0	1	1	0	0
OG0000367		0	0	0	0	0	0	0	0	0	0	0	0	0	0	1	1	0	0
OG0000368		0	0	0	0	0	0	0	0	0	0	0	0	0	0	1	1	0	0
OG0000369		0	0	0	0	0	0	0	0	0	0	0	0	0	0	1	1	0	0
OG0000370		0	0	0	0	0	0	0	0	0	0	0	0	0	0	1	1	0	0
OG0000371		0	0	0	0	0	0	0	0	0	0	0	0	0	0	1	1	0	0
OG0000372		0	0	0	0	0	0	0	0	0	0	0	0	0	0	1	1	0	0
OG0000373		0	0	0	0	0	0	0	0	0	0	0	0	0	0	1	1	0	0
OG0000374		0	0	0	0	0	0	0	0	0	0	0	0	0	0	1	1	0	0
OG0000375		0	0	0	0	0	0	0	0	0	0	0	0	0	0	1	1	0	0
OG0000376		0	0	0	0	0	0	0	0	0	0	0	0	0	0	1	1	0	0
OG0000377		0	0	0	0	0	0	0	0	0	0	0	0	0	0	0	0	2	0
OG0000378		0	0	0	0	0	0	0	0	0	0	0	0	0	0	0	0	0	2
OG0000379		0	0	0	0	0	0	0	0	0	0	0	0	0	0	0	0	0	2
OG0000380		0	0	0	0	0	0	0	0	0	0	0	0	0	0	0	0	0	2
OG0000381		0	0	0	0	0	0	0	0	0	0	0	0	0	0	0	0	0	2
OG0000382		0	0	0	0	0	0	0	0	0	0	0	0	0	0	0	0	0	2
