## Supplementary material for "Host interactions of novel *Crassvirales* species belonging to multiple families infecting bacterial host, *Bacteroides cellulosilyticus* WH2": Table S5

Table S5: Top 10 Bacteroides cellulosilyticus WH2 proteins docked to Kehishuvirus sp 'tikkala' strain Bc01 WEU697441 , Kolpuevirus sp 'frurule' strain Bc03 WEY175221, and 'Rudgehvirus jaberico' strain Bc11 WEU698591 tail spike protein using hdock
Bacterial host protein model	Bacterial protein function	Crassvirales genome	protein ID	gene name	hdock score
AF-A0A0P0GGA2-F1-model_v3	TonB-dependent Receptor Plug Domain protein	Kehishuvirus sp. 'tikkala' strain Bc01	WEU69744.1	tailspike protein	-669.75
AF-A0A0P0GKE6-F1-model_v3	TonB dependent receptor	Kehishuvirus sp. 'tikkala' strain Bc01	WEU69744.1	tailspike protein	-653.52
AF-A0A0P0GC70-F1-model_v3	TonB dependent receptor	Kehishuvirus sp. 'tikkala' strain Bc01	WEU69744.1	tailspike protein	-622.61
AF-A0A0P0G2S2-F1-model_v3	TonB dependent receptor	Kehishuvirus sp. 'tikkala' strain Bc01	WEU69744.1	tailspike protein	-616.39
AF-A0A0P0GN16-F1-model_v3	TonB-dependent receptor	Kehishuvirus sp. 'tikkala' strain Bc01	WEU69744.1	tailspike protein	-615.05
AF-A0A0P0GMN7-F1-model_v3	TonB-dependent Receptor Plug Domain protein	Kehishuvirus sp. 'tikkala' strain Bc01	WEU69744.1	tailspike protein	-614.73
AF-A0A0P0G3G8-F1-model_v3	TonB-dependent Receptor Plug Domain protein	Kehishuvirus sp. 'tikkala' strain Bc01	WEU69744.1	tailspike protein	-611.94
AF-A0A0P0GUU1-F1-model_v3	TonB-dependent Receptor Plug Domain protein	Kehishuvirus sp. 'tikkala' strain Bc01	WEU69744.1	tailspike protein	-606.79
AF-A0A0P0GII7-F1-model_v3	Uncharacterized protein	Kehishuvirus sp. 'tikkala' strain Bc01	WEU69744.1	tailspike protein	-603.26
AF-A0A0P0GR14-F1-model_v3	TonB dependent receptor	Kolpuevirus sp. 'frurule' strain Bc03	WEY17522.1	tailspike protein	-694.21
AF-A0A0P0GE56-F1-model_v3	TonB dependent receptor	Kolpuevirus sp. 'frurule' strain Bc03	WEY17522.1	tailspike protein	-634.99
AF-A0A0P0G7E4-F1-model_v3	TonB-dependent receptor	Kolpuevirus sp. 'frurule' strain Bc03	WEY17522.1	tailspike protein	-623.79
AF-A0A0P0GIT7-F1-model_v3	TonB dependent receptor	Kolpuevirus sp. 'frurule' strain Bc03	WEY17522.1	tailspike protein	-599.68
AF-A0A0P0FMY1-F1-model_v3	TonB-dependent receptor	Kehishuvirus sp. 'tikkala' strain Bc01	WEU69744.1	tailspike protein	-598.85
AF-A0A0P0GLA3-F1-model_v3	TonB-dependent receptor	Kolpuevirus sp. 'frurule' strain Bc03	WEY17522.1	tailspike protein	-593.47
AF-A0A0P0GM28-F1-model_v3	TonB-dependent Receptor Plug Domain protein	Kolpuevirus sp. 'frurule' strain Bc03	WEY17522.1	tailspike protein	-591.97
AF-A0A0P0GMH9-F1-model_v3	Outer membrane beta-barrel protein	Kolpuevirus sp. 'frurule' strain Bc03	WEY17522.1	tailspike protein	-590.01
AF-A0A0P0FS20-F1-model_v3	TonB-dependent receptor	Kolpuevirus sp. 'frurule' strain Bc03	WEY17522.1	tailspike protein	-588.78
AF-A0A0P0FZA4-F1-model_v3	TonB-dependent Receptor Plug Domain protein	Kolpuevirus sp. 'frurule' strain Bc03	WEY17522.1	tailspike protein	-587.85
AF-A0A0P0GHN9-F1-model_v3	TonB dependent receptor	Kolpuevirus sp. 'frurule' strain Bc03	WEY17522.1	tailspike protein	-583.23
AF-A0A0P0FZA4-F1-model_v3	TonB-dependent Receptor Plug Domain protein	Rudgehvirus jaberico' strain Bc11	WEU69859.1	tailspike protein	-574.26
AF-A0A0P0FLG1-F1-model_v3	Uncharacterized protein	Rudgehvirus jaberico' strain Bc11	WEU69859.1	tailspike protein	-569.43
AF-A0A0P0FV34-F1-model_v3	Uncharacterized protein	Rudgehvirus jaberico' strain Bc11	WEU69859.1	tailspike protein	-568.73
AF-A0A0P0FWJ8-F1-model_v3	Phosphate-selective porin O and P	Rudgehvirus jaberico' strain Bc11	WEU69859.1	tailspike protein	-551.09
AF-A0A0N7IEG6-F1-model_v3	OMP_b-brl_3 domain-containing protein	Rudgehvirus jaberico' strain Bc11	WEU69859.1	tailspike protein	-548.9
AF-A0A0P0FW00-F1-model_v3	Uncharacterized protein	Rudgehvirus jaberico' strain Bc11	WEU69859.1	tailspike protein	-544.16
AF-A0A0N7IFV0-F1-model_v3	6-bladed beta-propeller	Rudgehvirus jaberico' strain Bc11	WEU69859.1	tailspike protein	-536.65
AF-A0A0N7IFB6-F1-model_v3	DUF3108 domain-containing protein	Rudgehvirus jaberico' strain Bc11	WEU69859.1	tailspike protein	-536.61
AF-A0A0N7IGD0-F1-model_v3	Surface antigen	Rudgehvirus jaberico' strain Bc11	WEU69859.1	tailspike protein	-535.77
AF-A0A0P0FW08-F1-model_v3	OMP_b-brl_3 domain-containing protein	Rudgehvirus jaberico' strain Bc11	WEU69859.1	tailspike protein	-535.44
